# Principles for rational Cas13d guide design

**DOI:** 10.1101/2019.12.27.889089

**Authors:** Hans-Hermann Wessels, Alejandro Méndez-Mancilla, Xinyi Guo, Mateusz Legut, Zharko Daniloski, Neville E. Sanjana

## Abstract

Type VI CRISPR enzymes have recently been identified as programmable RNA-guided, RNA-targeting Cas proteins with nuclease activity that allow for specific and robust target gene knock-down without altering the genome. However, we currently lack information about optimal Cas13 guide RNA designs for high target RNA knock-down efficacy. To close this gap, we conducted four massively-parallel Cas13 screens targeting the mRNA of a destabilized green fluorescent protein (GFP) transgene and CD46, CD55 and CD71 cell surface proteins in human cells. In total, we measured the activity of 24,460 guide RNA including 6,469 perfect match guide RNAs and a diverse set of guide RNA variants and permutations with mismatches relative to the target sequences.
