## Supplementary Data Tables 1 - 8 for "Principles for rational Cas13d guide design": Supplementary_Data_1.txt

Oligos for Gibson cloning
Template plasmid	Target plasmid	direction	Sequence (5'-3')	Figure	note
PguCas13b: Addgene 103861	pLentiCRISPRv2 (Addgene 52961)	fwd	GCCGCCAGAACACAGGACCGGTTCTAGAGCGCTGCCACCATGACAGAGCAGAGCG	S1c
PguCas13b: Addgene 103861	pLentiCRISPRv2 (Addgene 52961)	rev	TGTTTCAGCAGAGAGAAGTTTGTTGCGCCGGATCCTTTCTTCTTCTTAGCCTGTCCAGCCTTCTTTGTGGCGGCAGGTCGCTTGGCCTGAATGATCCGTTCCACG	S1c
PspCas13b: Addgene 103862	pLentiCRISPRv2 (Addgene 52961)	fwd	GCCGCCAGAACACAGGACCGGTTCTAGAGCGCTGCCACCATGAACATCCCCGCTC	S1c
PspCas13b: Addgene 103862	pLentiCRISPRv2 (Addgene 52961)	rev	TGTTTCAGCAGAGAGAAGTTTGTTGCGCCGGATCCTTTCTTCTTCTTAGCCTGTCCAGCCTTCTTTGTGGCGGCAGGTCGCTTCTTCATGATGGCGTACTCCCCAAAG	S1c
RfxCas13d: Addgene 109049	pLentiCRISPRv2 (Addgene 52961)	fwd	CAGGACCGGTTCTAGAGCGCTGCCACCATGATCGAAAAAAAAAAGTCCTTCGCCAAG	S1c
RfxCas13d: Addgene 109049	pLentiCRISPRv2 (Addgene 52961)	rev	TGTTTCAGCAGAGAGAAGTTTGTTGCGCCGGATCCCTTGTCGTCGTCGTCCTTGTAGTCGATGTCGTGGTCCTTGTAGTCACCGTCGTGGTCCTTGTAGTCTTTCTTCTTCTTAGCCTGTCCAGCCTTCTTTGTGGCGGCAGGTCGCTTATTGCCGGACACCTTCTTTTTCTC	S1c
PguCas13b: Addgene 103853	pLentiCRISPRv2 (Addgene 52961)	fwd	GACAGCAGAGATCCAGTTTGGTTAATTAAGGTACCGAGGGCCTATTTCCCATGATTCCTT	S1c
PguCas13b: Addgene 103853	pLentiCRISPRv2 (Addgene 52961)	rev	ACTCCTTTCAAGACCTAGCTAGCGAATTCAAAAAAGTTGTGTGTACCCTTCAAATAGAGG	S1c
PspCas13b: Addgene 103854	pLentiCRISPRv2 (Addgene 52961)	fwd	GACAGCAGAGATCCAGTTTGGTTAATTAAGGTACCGAGGGCCTATTTCCCATGATTCCTT	S1c
PspCas13b: Addgene 103854	pLentiCRISPRv2 (Addgene 52961)	rev	ACTCCTTTCAAGACCTAGCTAGCGAATTCAAAAAAGTTGTAATAGCCCCTCAAAACTGGA	S1c
RfxCas13d: Addgene 109053	pLentiCRISPRv2 (Addgene 52961)	fwd	GACAGCAGAGATCCAGTTTGGTTAATTAAGGTACCGAGGGCCTATTTCCCATGATTCCTT	S1c
RfxCas13d: Addgene 109053	pLentiCRISPRv2 (Addgene 52961)	rev	ACTCCTTTCAAGACCTAGCTAGCGAATTCAAAAAAAAGAGACGTCCGTCTCCGTTTCAAACCCCGACCAGTTGG	S1c
RfxCas13d: Addgene 109053	pLentiGuide-Puro	fwd (for all)	GACAGCAGAGATCCAGTTTGGTTAATTAAGGTACCGAGGGCCTATTTCCCATGATTCCTT
RfxCas13d: Addgene 109053	pLentiGuide-Puro	rev	CAATTCCCACTCCTTTCAAGACCTAGCTAGCGAATTCAAAAAAGAGACGTCCGTCTCCGTTTCAAACCCCGACCAGTTGGTAGGGGTTCGGTGTTTCGTCCTTTCCAC	1e; 1h; 2b; S6c-d; Note1Fig	used for all screens
RfxCas13d: Addgene 109053	pLentiGuide-Puro	rev	CAATTCCCACTCCTTTCAAGACCTAGCTAGCGAATTCAAAAAAGAGACGTCCGTCTCCGTTTCAAACCCCGACCAGTTGGTAGGGGTACGGTGTTTCGTCCTTTCCAC	S6c,S6d	stem disruption 01
RfxCas13d: Addgene 109053	pLentiGuide-Puro	rev	CAATTCCCACTCCTTTCAAGACCTAGCTAGCGAATTCAAAAAAGAGACGTCCGTCTCCGTTTCAAACCCCGACCAGTTGGTAGGGGAACGGTGTTTCGTCCTTTCCAC	S6c	stem disruption 02
RfxCas13d: Addgene 109053	pLentiGuide-Puro	rev	CAATTCCCACTCCTTTCAAGACCTAGCTAGCGAATTCAAAAAAGAGACGTCCGTCTCCGTTTCAAACCCCGACCAGTTGGTAGGGTAACGGTGTTTCGTCCTTTCCAC	S6c	stem disruption 03
RfxCas13d: Addgene 109053	pLentiGuide-Puro	rev	CAATTCCCACTCCTTTCAAGACCTAGCTAGCGAATTCAAAAAAGAGACGTCCGTCTCCGTTTCAAACCCCGACCAGTTGGTCGGGGTTCGGTGTTTCGTCCTTTCCAC	S6c	stem repair 01
RfxCas13d: Addgene 109053	pLentiGuide-Puro	rev	CAATTCCCACTCCTTTCAAGACCTAGCTAGCGAATTCAAAAAAGAGACGTCCGTCTCCGTTTCAAACCCCTACCAGTTGGTAGGGGTTCGGTGTTTCGTCCTTTCCAC	S6c	stem repair 02
RfxCas13d: Addgene 109053	pLentiGuide-Puro	rev	CAATTCCCACTCCTTTCAAGACCTAGCTAGCGAATTCAAAAAAGAGACGTCCGTCTCCGTTTCAAACCCGACCAGTTGGTAGGGTTCGGTGTTTCGTCCTTTCCAC	S6c	posterior stem length 01
RfxCas13d: Addgene 109053	pLentiGuide-Puro	rev	CAATTCCCACTCCTTTCAAGACCTAGCTAGCGAATTCAAAAAAGAGACGTCCGTCTCCGTTTCAAACCGACCAGTTGGTAGGTTCGGTGTTTCGTCCTTTCCAC	S6c	posterior stem length 02
RfxCas13d: Addgene 109053	pLentiGuide-Puro	rev	CAATTCCCACTCCTTTCAAGACCTAGCTAGCGAATTCAAAAAAGAGACGTCCGTCTCCGTTTCAAACCCCGGACCAGTTGGTACGGGGTTCGGTGTTTCGTCCTTTCCAC	S6c	posterior stem length 03
RfxCas13d: Addgene 109053	pLentiGuide-Puro	rev	CAATTCCCACTCCTTTCAAGACCTAGCTAGCGAATTCAAAAAAGAGACGTCCGTCTCCGTTTCAAACCCCGCGACCAGTTGGTAGCGGGGTTCGGTGTTTCGTCCTTTCCAC	S6c	posterior stem length 04
RfxCas13d: Addgene 109053	pLentiGuide-Puro	rev	CAATTCCCACTCCTTTCAAGACCTAGCTAGCGAATTCAAAAAAGAGACGTCCGTCTCCGTTTCAAACCCCGCCGACCAGTTGGTAGGCGGGGTTCGGTGTTTCGTCCTTTCCAC	S6c	posterior stem length 05
RfxCas13d: Addgene 109053	pLentiGuide-Puro	rev	CAATTCCCACTCCTTTCAAGACCTAGCTAGCGAATTCAAAAAAGAGACGTCCGTCTCCGTTTCAAACCCCGACAGTTGTAGGGGTTCGGTGTTTCGTCCTTTCCAC	S6c	distal stem length 01
RfxCas13d: Addgene 109053	pLentiGuide-Puro	rev	CAATTCCCACTCCTTTCAAGACCTAGCTAGCGAATTCAAAAAAGAGACGTCCGTCTCCGTTTCAAACCCCGAAGTTTAGGGGTTCGGTGTTTCGTCCTTTCCAC	S6c	distal stem length 02
RfxCas13d: Addgene 109053	pLentiGuide-Puro	rev	CAATTCCCACTCCTTTCAAGACCTAGCTAGCGAATTCAAAAAAGAGACGTCCGTCTCCGTTTCAAACCCCGACCCAGTTGGGTAGGGGTTCGGTGTTTCGTCCTTTCCAC	S6c	distal stem length 03
RfxCas13d: Addgene 109053	pLentiGuide-Puro	rev	CAATTCCCACTCCTTTCAAGACCTAGCTAGCGAATTCAAAAAAGAGACGTCCGTCTCCGTTTCAAACCCCGACCCCAGTTGGGGTAGGGGTTCGGTGTTTCGTCCTTTCCAC	S6c	distal stem length 04
RfxCas13d: Addgene 109053	pLentiGuide-Puro	rev	CAATTCCCACTCCTTTCAAGACCTAGCTAGCGAATTCAAAAAAGAGACGTCCGTCTCCGTTTCAAACCCCGACCCCGAGTTCGGGGTAGGGGTTCGGTGTTTCGTCCTTTCCAC	S6c	distal stem length 05
RfxCas13d: Addgene 109053	pLentiGuide-Puro	rev	CAATTCCCACTCCTTTCAAGACCTAGCTAGCGAATTCAAAAAAGAGACGTCCGTCTCCGTTTCAAACCCCTACAGTTGTAGGGGTTCGGTGTTTCGTCCTTTCCAC	S6c	repaired stem length 01
RfxCas13d: Addgene 109053	pLentiGuide-Puro	rev	CAATTCCCACTCCTTTCAAGACCTAGCTAGCGAATTCAAAAAAGAGACGTCCGTCTCCGTTTCAAACCCCTAAGTTTAGGGGTTCGGTGTTTCGTCCTTTCCAC	S6c	repaired stem length 02
RfxCas13d: Addgene 109053	pLentiGuide-Puro	rev	CAATTCCCACTCCTTTCAAGACCTAGCTAGCGAATTCAAAAAAGAGACGTCCGTCTCCGTTTCAAACCCCTACCCAGTTGGGTAGGGGTTCGGTGTTTCGTCCTTTCCAC	S6c	repaired stem length 03
RfxCas13d: Addgene 109053	pLentiGuide-Puro	rev	CAATTCCCACTCCTTTCAAGACCTAGCTAGCGAATTCAAAAAAGAGACGTCCGTCTCCGTTTCAAACCCCTACCCCAGTTGGGGTAGGGGTTCGGTGTTTCGTCCTTTCCAC	S6c	repaired stem length 04
RfxCas13d: Addgene 109053	pLentiGuide-Puro	rev	CAATTCCCACTCCTTTCAAGACCTAGCTAGCGAATTCAAAAAAGAGACGTCCGTCTCCGTTTCAAACCCCTACCCCGAGTTCGGGGTAGGGGTTCGGTGTTTCGTCCTTTCCAC	S6c	repaired stem length 05
Library amplification from single stranded synthesized oligo pool (HPLC-purified)
fwd	TATATATCTTGTGGAAAGGACGAAACACCGAACCCCTACCAACTGGTCGGGGTTTGAAAC
rev	ACTGACGGGCACCGGAGCCAATTCCCACTCCTTTCAAGACCTAGCTAGCGAATTCAAAAA
Lentivirus crRNA amplification from genomic DNA or LentiGuide plasmid
PCR1_fwd	GAGGGCCTATTTCCCATGATTC
PCR1_rev	GTTGCGAAAAAGAACGTTCACGG
PCR2_F01	AATGATACGGCGACCACCGAGATCTACACTCTTTCCCTACACGACGCTCTTCCGATCTtAAGTAGAGtcttgtggaaaggacgaaacaccg
PCR2_F02	AATGATACGGCGACCACCGAGATCTACACTCTTTCCCTACACGACGCTCTTCCGATCTatACACGATCtcttgtggaaaggacgaaacaccg
PCR2_F03	AATGATACGGCGACCACCGAGATCTACACTCTTTCCCTACACGACGCTCTTCCGATCTgatCGCGCGGTtcttgtggaaaggacgaaacaccg
PCR2_F04	AATGATACGGCGACCACCGAGATCTACACTCTTTCCCTACACGACGCTCTTCCGATCTcgatCATGATCGtcttgtggaaaggacgaaacaccg
PCR2_F05	AATGATACGGCGACCACCGAGATCTACACTCTTTCCCTACACGACGCTCTTCCGATCTtcgatCGTTACCAtcttgtggaaaggacgaaacaccg
PCR2_F06	AATGATACGGCGACCACCGAGATCTACACTCTTTCCCTACACGACGCTCTTCCGATCTatcgatTCCTTGGTtcttgtggaaaggacgaaacaccg
PCR2_F07	AATGATACGGCGACCACCGAGATCTACACTCTTTCCCTACACGACGCTCTTCCGATCTgatcgatAACGCATTtcttgtggaaaggacgaaacaccg
PCR2_F08	AATGATACGGCGACCACCGAGATCTACACTCTTTCCCTACACGACGCTCTTCCGATCTcgatcgatACAGGTATtcttgtggaaaggacgaaacaccg
PCR2_F09	AATGATACGGCGACCACCGAGATCTACACTCTTTCCCTACACGACGCTCTTCCGATCTacgatcgatAGGTAAGGtcttgtggaaaggacgaaacaccg
PCR2_F10	AATGATACGGCGACCACCGAGATCTACACTCTTTCCCTACACGACGCTCTTCCGATCTtAACAATGGtcttgtggaaaggacgaaacaccg
PCR2_F11	AATGATACGGCGACCACCGAGATCTACACTCTTTCCCTACACGACGCTCTTCCGATCTatACTGTATCtcttgtggaaaggacgaaacaccg
PCR2_F12	AATGATACGGCGACCACCGAGATCTACACTCTTTCCCTACACGACGCTCTTCCGATCTgatAGGTCGCAtcttgtggaaaggacgaaacaccg
PCR2_R01	CAAGCAGAAGACGGCATACGAGATAAGTAGAGGTGACTGGAGTTCAGACGTGTGCTCTTCCGATCTtgagccaattcccactcctttcaag
PCR2_R02	CAAGCAGAAGACGGCATACGAGATACACGATCGTGACTGGAGTTCAGACGTGTGCTCTTCCGATCTatgagccaattcccactcctttcaag
PCR2_R03	CAAGCAGAAGACGGCATACGAGATCGCGCGGTGTGACTGGAGTTCAGACGTGTGCTCTTCCGATCTgatgagccaattcccactcctttcaag
PCR2_R04	CAAGCAGAAGACGGCATACGAGATCATGATCGGTGACTGGAGTTCAGACGTGTGCTCTTCCGATCTcgatgagccaattcccactcctttcaag
PCR2_R05	CAAGCAGAAGACGGCATACGAGATCGTTACCAGTGACTGGAGTTCAGACGTGTGCTCTTCCGATCTtcgatgagccaattcccactcctttcaag
PCR2_R06	CAAGCAGAAGACGGCATACGAGATTCCTTGGTGTGACTGGAGTTCAGACGTGTGCTCTTCCGATCTatcgatgagccaattcccactcctttcaag
Guide sequences (5'-3' = reverse complement to target sequence)
Target gene	Name in Figure	Figure	Sequence	length
NT	used as reference	S1c/d,S6c,1e,1h,2b,Note1Fig4b-c	GGTAATGCCTGGCTTGTCGACGCATAGTCT	30
GFP	G1	S1c	GTCCTCCTTGAAGTCGATGCCCTTCAGCTC	30
GFP	G2	S1c	GCAGGACCATGTGATCGCGCTTCTCGTTGG	30
GFP	G3	S1c,S6c	GAACTTCAGGGTCAGCTTGCCGTAGGTGGC	30
GFP	G1_3prime-constant_50	S1d	TTGTGCCCCAGGATGTTGCCGTCCTCCTTGAAGTCGATGCCCTTCAGCTC	50
GFP	G1_3prime-constant_40	S1d	GGATGTTGCCGTCCTCCTTGAAGTCGATGCCCTTCAGCTC	40
GFP	G1_3prime-constant_33	S1d	GCCGTCCTCCTTGAAGTCGATGCCCTTCAGCTC	33
GFP	G1_3prime-constant_27	S1d	CTCCTTGAAGTCGATGCCCTTCAGCTC	27
GFP	G1_3prime-constant_23	S1d	TTGAAGTCGATGCCCTTCAGCTC	23
GFP	G1_3prime-constant_20	S1d	AAGTCGATGCCCTTCAGCTC	20
GFP	G1_3prime-constant_17	S1d	TCGATGCCCTTCAGCTC	17
GFP	G1_3prime-constant_14	S1d	ATGCCCTTCAGCTC	14
GFP	G1_5prime-constant_50	S1d	GTCCTCCTTGAAGTCGATGCCCTTCAGCTCGATGCGGTTCACCAGGGTGT	50
GFP	G1_5prime-constant_40	S1d	GTCCTCCTTGAAGTCGATGCCCTTCAGCTCGATGCGGTTC	40
GFP	G1_5prime-constant_33	S1d	GTCCTCCTTGAAGTCGATGCCCTTCAGCTCGAT	33
GFP	G1_5prime-constant_27	S1d, S1c	GTCCTCCTTGAAGTCGATGCCCTTCAG	27
GFP	G1_5prime-constant_23	S1d	GTCCTCCTTGAAGTCGATGCCCT	23
GFP	G1_5prime-constant_20	S1d	GTCCTCCTTGAAGTCGATGC	20
GFP	G1_5prime-constant_17	S1d	GTCCTCCTTGAAGTCGA	17
GFP	G1_5prime-constant_14	S1d	GTCCTCCTTGAAGT	14
GFP	GFP_high-1_crRNA004:7-33	1e,S6d	CACCCCGGTGAACAGCTCCTCGCCCTT	27
GFP	GFP_high-2_crRNA043:78-104	1e,S6d	CCCTCGCCCTCGCCGGACACGCTGAAC	27
GFP	GFP_high-3_crRNA225:372-398	1e,S6d	TCCTCCTTGAAGTCGATGCCCTTCAGC	27
GFP	GFP_low-1_crRNA091:154-180	1e,S6d	GAGGGTGGGCCAGGGCACGGGCAGCTT	27
GFP	GFP_low-2_crRNA100:168-194	1e,S6d	GTCAGGGTGGTCACGAGGGTGGGCCAG	27
GFP	GFP_low-3_crRNA337:595-621	1e,S6d	CAGGGCGGACTGGGTGCTCAGGTAGTG	27
CD46	CD46_Q2_crRNA0139:139-165_0.581656371335291_0.06702	2b	AGGCTCCATGCGCGGCGCGGAAGACGC	27
CD46	CD46_Q2_crRNA0825:1019-1045_0.556243032146773_0.04646	2b	ACGCTGGAGATTTTGTAGTGGAAGAAG	27
CD46	CD46_Q2_crRNA1001:1195-1221_0.594083288623826_0.08429	2b	TTGAAGATATCTGTACGGGACAACACA	27
CD46	CD46_Q3_crRNA1160:1378-1404_0.72774130784401_0.9539	2b	TCAGCCTCTCTGCTCTGCTGGAGTGGT	27
CD46	CD46_Q4_crRNA0936:1130-1156_0.751449170678833_0.9934	2b	CAGCAATGACCCAAACATCCAAACTGT	27
CD46	CD46_Q3_crRNA0680:796-822_0.729160488931473_0.9589	2b	CTCTGGAGCAGCACGACTCCACACTGA	27
CD71	CD71_Q1_crRNA0045:82-108_0.314359766448503_0	2b	CGACGCTCTGAGGGGATGGCGGCCCCT	27
CD71	CD71_Q1_crRNA2006:2274-2300_0.399296869406402_0.002518	2b	TGGCAGCGTGTGAGAGCCGGAGCCCCA	27
CD71	CD71_Q2_crRNA1846:2114-2140_0.518236532949103_0.01637	2b	GTTAGTCTGGAAGTAGCACGGAAGAAG	27
CD71	CD71_Q3_crRNA0198:235-261_0.732977381569869_0.9363	2b	CATCTACTTGCCGAGCCAGGCTGAACC	27
CD71	CD71_Q4_crRNA0348:456-482_0.805096425771199_0.9995	2b	GGTTCCTGCCAGTCTCTCACACTCAGT	27
CD71	CD71_Q4_crRNA1135:1378-1404_0.764722901342441_0.9899	2b	ATGCATCTCTCTGGGCCCCAACTACAA	27
GFP	Seed_SM_22	1h	GTCCTACTTGAAGTCGATGCCCTTCAG	27
GFP	Seed_SM_18	1h	GTCCTCCTTAAAGTCGATGCCCTTCAG	27
GFP	Seed_SM_14	1h	GTCCTCCTTGAAGACGATGCCCTTCAG	27
GFP	Seed_SM_10	1h	GTCCTCCTTGAAGTCGAAGCCCTTCAG	27
GFP	Seed_SM_06	1h	GTCCTCCTTGAAGTCGATGCCATTCAG	27
GFP	Seed_DM_21/22	1h	GTCCAACTTGAAGTCGATGCCCTTCAG	27
GFP	Seed_DM_17/18	1h	GTCCTCCTAAAAGTCGATGCCCTTCAG	27
GFP	Seed_DM_13/14	1h	GTCCTCCTTGAACACGATGCCCTTCAG	27
GFP	Seed_DM_09/10	1h	GTCCTCCTTGAAGTCGTAGCCCTTCAG	27
GFP	Seed_DM_05/06	1h	GTCCTCCTTGAAGTCGATGCGATTCAG	27
GFP	upstreamU context	Note1Fig4b-c	GACTTAACGCGTGGATCCCCATGCAG	26
upstream context sequences (5'->3')
Target gene	Name in Figure	Figure	Sequence	length
GFP	upstreamU - 0xU	Note1Fig4b-c	CGCAGACAGAGGCACAGCAAGCAAACAGAACGCGAGACAGAACACAAGACAG	52
GFP	upstreamU - 3xU - 0	Note1Fig4b-c	CGCAGACAGAGGCACAGCAAGCAAACAGAACGCGAGACAGAACACAAGATTT	52
GFP	upstreamU - 3xU - 18	Note1Fig4b-c	CGCAGACAGAGGCACAGCAAGCAAACAGAACTTTAGACAGAACACAAGACAG	52
GFP	upstreamU - 3xU - 34	Note1Fig4b-c	CGCAGACAGAGGCACTTTAAGCAAACAGAACGCGAGACAGAACACAAGACAG	52
GFP	upstreamU - 3xU - 49	Note1Fig4b-c	TTTAGACAGAGGCACAGCAAGCAAACAGAACGCGAGACAGAACACAAGACAG	52
GFP	upstreamU - 6xU - 0	Note1Fig4b-c	CGCAGACAGAGGCACAGCAAGCAAACAGAACGCGAGACAGAACACTTTGTTT	52
GFP	upstreamU - 6xU - 18	Note1Fig4b-c	CGCAGACAGAGGCACAGCAAGCAAACAGATTTGTTTACAGAACACAAGACAG	52
GFP	upstreamU - 6xU - 34	Note1Fig4b-c	CGCAGACAGAGGCTTTGTTTGCAAACAGAACGCGAGACAGAACACAAGACAG	52
GFP	upstreamU - 6xU - 49	Note1Fig4b-c	TTTGTTTAGAGGCACAGCAAGCAAACAGAACGCGAGACAGAACACAAGACAG	52
