## Supplementary Data Tables 1 - 8 for "Principles for rational Cas13d guide design": Supplementary_Data_2.txt

# Summary of guide RNA classification in tiling screens
Screen	TX length	Guide length	Fraction	Perfect Match (PM)	5'utr	cds	3'utr	# G w/ 1mm	1mm (SM)	# G w/ consecutive double mismatches	# of permutations	Consec. Doub. (CD)	# G w/ consecutive triple mismatches	# of permutations	Consec. Tripl. (CT)	# G w/ 2mm	# of permutations	2mm (RD)	# G w/ length	15, 17,19,20,21,22,24,25,26,27,28,30,32,34,36	Length var	# introns	# intron guide variants	Intronic (theoretical)	Intronic (true)	Rev.Comp.	Sum Targeting	Non-targeting	Total
GFP	714	27	0.56	400	0	400	0	100	2700	17	26	442	17	25	425	30	100	3000	0	0	0	0	0	0	0	0	6967	533	7500
CD46	3382	23	0.6	2029	112	743	1174	33	759	0	0	0	0	0	0	14	100	1400	10	15	150	12	39	936	657	100	5095	510	5605
CD55	2760	23	0.73	2015	222	935	858	33	759	0	0	0	0	0	0	14	100	1400	10	15	150	9	39	702	445	100	4869	487	5356
CD71	5192	23	0.39	2025	57	903	1065	33	759	0	0	0	0	0	0	14	100	1400	10	15	150	18	39	1404	1020	100	5454	545	5999
Sum	NA	NA	NA	6469	3042	2981	3097	NA	4977	NA	NA	442	NA	NA	425	NA	NA	7200	NA	NA	450	NA	NA	3042	2122	300	22385	2075	24460
# Summary of guide RNA classification in essentiality screens
Cell line	# of genes	# of essential genes	# of control genes	# of high-scoring guides per gene	# of low-scoring guides per gene	# of non-targeting guides	total number of guides
HEK293T	20	10	10	3	3	3	123
A375	100	35	100	20	20	680	4680
# Summary of processed cells for each library
Tiling_Screens	number of cells sorted
Gating percentage	20% (0-20%)	20% (20-40%)	20% (40-60%)	40% (60-100%)	total sorted	input (not sorted)
Bin	1	2	3	4
GFP_R1	2451406	2027546	1401980	2065090	7946022	7500000
GFP_R2	3430087	3197156	2703687	4238213	13569143	7500000
GFP_R3	4536982	4134472	3763965	5550436	17985855	7500000
Gating percentage	Bottom_20% (0-20%)	Top_20% (80-100%)			Total_sorted	Input_(Not sorted)
CD46_R1	6201102	6378477			12579579	6000000
CD46_R2	6757829	6539526			13297355	6000000
CD46_R3	6290884	6403186			12694070	6000000
CD55_R1	6295428	6226573			12522001	6000000
CD55_R2	6300103	6615331			12915434	6000000
CD71_R1	6058259	6230365			12288624	6000000
CD71_R2	6074296	6183074			12257370	6000000
Essentiality Screens	number of cells for each sample
HEK	2000000
A375	7000000
