## Supplementary Data Tables 1 - 8 for "Principles for rational Cas13d guide design": Supplementary_Data_3.txt

Experiment	Sample	PCR2_F	PCR2_R	i5 barcode	i7 barcode	pre-processed reads (#)	aligned reads (#)	Alignment rate (%)	# guides	# guides detected	allowed mismatched for mapping
GFP_Tiling_Screen	Screen1_Input	PCR2_F_08	PCR2_R_01	ACAGGTATÊ	CTCTACTT	2329037	1992496	86	7500	7500	0
GFP_Tiling_Screen	Screen1_Bin1	PCR2_F_09	PCR2_R_01	AGGTAAGGÊ	CTCTACTT	3713319	3239985	87	7500	7500	0
GFP_Tiling_Screen	Screen1_Bin2	PCR2_F_10	PCR2_R_01	AACAATGGÊ	CTCTACTT	4152147	3559664	86	7500	7500	0
GFP_Tiling_Screen	Screen1_Bin3	PCR2_F_11	PCR2_R_01	ACTGTATCÊ	CTCTACTT	4892446	4141885	85	7500	7500	0
GFP_Tiling_Screen	Screen1_Bin4	PCR2_F_12	PCR2_R_01	AGGTCGCAÊ	CTCTACTT	3583022	3012647	84	7500	7500	0
GFP_Tiling_Screen	Screen2_Input	PCR2_F_08	PCR2_R_02	ACAGGTATÊ	GATCGTGT	4689814	4009299	86	7500	7500	0
GFP_Tiling_Screen	Screen2_Bin1	PCR2_F_09	PCR2_R_02	AGGTAAGGÊ	GATCGTGT	4243146	3613844	85	7500	7500	0
GFP_Tiling_Screen	Screen2_Bin2	PCR2_F_10	PCR2_R_02	AACAATGGÊ	GATCGTGT	4481874	3746902	84	7500	7500	0
GFP_Tiling_Screen	Screen2_Bin3	PCR2_F_11	PCR2_R_02	ACTGTATCÊ	GATCGTGT	3807994	3175570	83	7500	7500	0
GFP_Tiling_Screen	Screen2_Bin4	PCR2_F_12	PCR2_R_02	AGGTCGCAÊ	GATCGTGT	4583888	3923424	86	7500	7500	0
GFP_Tiling_Screen	Screen3_Input	PCR2_F_08	PCR2_R_03	ACAGGTATÊ	ACCGCGCG	4512055	3729186	83	7500	7500	0
GFP_Tiling_Screen	Screen3_Bin1	PCR2_F_09	PCR2_R_03	AGGTAAGGÊ	ACCGCGCG	2282710	1978537	87	7500	7500	0
GFP_Tiling_Screen	Screen3_Bin2	PCR2_F_10	PCR2_R_03	AACAATGGÊ	ACCGCGCG	3281228	2761486	84	7500	7500	0
GFP_Tiling_Screen	Screen3_Bin3	PCR2_F_11	PCR2_R_03	ACTGTATCÊ	ACCGCGCG	4039045	3354034	83	7500	7500	0
GFP_Tiling_Screen	Screen3_Bin4	PCR2_F_12	PCR2_R_03	AGGTCGCAÊ	ACCGCGCG	4404182	3736967	85	7500	7500	0
HEK_Essentiality_Screen	HEK_R1_D0	PCR2_F8	PCR2_R4	ACAGGTAT	CATGATCG	226893	220255	97	123	123	1
HEK_Essentiality_Screen	HEK_R2_D0	PCR2_F8	PCR2_R5	ACAGGTAT	CGTTACCA	235100	228302	97	123	123	1
HEK_Essentiality_Screen	HEK_R3_D0	PCR2_F8	PCR2_R6	ACAGGTAT	TCCTTGGT	228660	221748	97	123	123	1
HEK_Essentiality_Screen	HEK_R1_D7	PCR2_F9	PCR2_R4	AGGTAAGG	CATGATCG	278175	269526	97	123	123	1
HEK_Essentiality_Screen	HEK_R2_D7	PCR2_F9	PCR2_R5	AGGTAAGG	CGTTACCA	289322	280252	97	123	123	1
HEK_Essentiality_Screen	HEK_R3_D7	PCR2_F9	PCR2_R6	AGGTAAGG	TCCTTGGT	325742	314878	97	123	123	1
HEK_Essentiality_Screen	HEK_R1_D14	PCR2_F10	PCR2_R4	AACAATGG	CATGATCG	500429	482368	96	123	123	1
HEK_Essentiality_Screen	HEK_R2_D14	PCR2_F10	PCR2_R5	AACAATGG	CGTTACCA	555047	533981	96	123	123	1
HEK_Essentiality_Screen	HEK_R3_D14	PCR2_F10	PCR2_R6	AACAATGG	TCCTTGGT	540202	518635	96	123	123	1
HEK_Essentiality_Screen	HEK_R1_D21	PCR2_F11	PCR2_R4	ACTGTATC	CATGATCG	609889	590307	97	123	123	1
HEK_Essentiality_Screen	HEK_R2_D21	PCR2_F11	PCR2_R5	ACTGTATC	CGTTACCA	595420	575339	97	123	123	1
HEK_Essentiality_Screen	HEK_R3_D21	PCR2_F11	PCR2_R6	ACTGTATC	TCCTTGGT	536098	516718	96	123	123	1
HEK_Essentiality_Screen	HEK_R1_D27	PCR2_F12	PCR2_R4	AGGTCGCA	CATGATCG	496269	476834	96	123	123	1
HEK_Essentiality_Screen	HEK_R2_D27	PCR2_F12	PCR2_R5	AGGTCGCA	CGTTACCA	520100	499030	96	123	123	1
HEK_Essentiality_Screen	HEK_R3_D27	PCR2_F12	PCR2_R6	AGGTCGCA	TCCTTGGT	496327	474651	96	123	123	1
A375_Essentiality_Screen	Input_R1	PCR2_F6	PCR2_R5	TCCTTGGT	CGTTACCA	3578193	2947205	82	4680	4680	1
A375_Essentiality_Screen	D7_R1	PCR2_F7	PCR2_R5	AACGCATT	CGTTACCA	3030779	2464211	81	4680	4679	1
A375_Essentiality_Screen	D14_R1	PCR2_F9	PCR2_R5	AGGTAAGG	CGTTACCA	2671862	2120347	79	4680	4679	1
A375_Essentiality_Screen	Input_R2	PCR2_F6	PCR2_R6	TCCTTGGT	TCCTTGGT	4953681	4008700	81	4680	4680	1
A375_Essentiality_Screen	D7_R2	PCR2_F7	PCR2_R6	AACGCATT	TCCTTGGT	4294415	3460624	81	4680	4680	1
A375_Essentiality_Screen	D14_R2	PCR2_F9	PCR2_R6	AGGTAAGG	TCCTTGGT	4344801	3498604	81	4680	4678	1
CD46	CD46_R1_input	PCR2_F1	PCR2_R2	AAGTAGAG	ACACGATC	8837035	5427592	61	5605	5580	0
CD46	CD46_R1_top20 (is bot)	PCR2_F2	PCR2_R2	ACACGATC	ACACGATC	5041398	2809413	56	5605	5547	0
CD46	CD46_R1_bot20 (is top)	PCR2_F3	PCR2_R2	CGCGCGGT	ACACGATC	573949	460320	80	5605	5452	0
CD46	CD46_R2_input	PCR2_F4	PCR2_R2	CATGATCG	ACACGATC	1693864	1263275	75	5605	5542	0
CD46	CD46_R2_top20 (is bot)	PCR2_F5	PCR2_R2	CGTTACCA	ACACGATC	7409082	5121178	69	5605	5573	0
CD46	CD46_R2_bot20 (is top)	PCR2_F6	PCR2_R2	TCCTTGGT	ACACGATC	2697211	2124526	79	5605	5528	0
CD46	CD46_R3_input	PCR2_F7	PCR2_R2	AACGCATT	ACACGATC	6252322	4422558	71	5605	5575	0
CD46	CD46_R3_top20 (is bot)	PCR2_F8	PCR2_R2	ACAGGTAT	ACACGATC	6457390	4312323	67	5605	5585	0
CD46	CD46_R3_bot20 (is top)	PCR2_F9	PCR2_R2	AGGTAAGG	ACACGATC	7193315	5502841	76	5605	5565	0
CD55	CD55_R1_bot20 (is bot)	PCR2_F1	PCR2_R3	AAGTAGAG	CGCGCGGT	3967687	2869728	72	5356	5308	0
CD55	CD55_R2_bot20 (is bot)	PCR2_F2	PCR2_R3	ACACGATC	CGCGCGGT	5341651	3916658	73	5356	5327	0
CD55	CD55_R1_top20 (is top)	PCR2_F3	PCR2_R3	CGCGCGGT	CGCGCGGT	2617051	1878547	72	5356	5309	0
CD55	CD55_R2_top20 (is top)	PCR2_F4	PCR2_R3	CATGATCG	CGCGCGGT	3858673	2792519	72	5356	5318	0
CD55	CD55_R1_input	PCR2_F5	PCR2_R3	CGTTACCA	CGCGCGGT	4595801	3319002	72	5356	5329	0
CD55	CD55_R2_input	PCR2_F6	PCR2_R3	TCCTTGGT	CGCGCGGT	6478491	4658346	72	5356	5331	0
CD71	CD71_R1_bot20 (is bot)	PCR2_F7	PCR2_R3	AACGCATT	CGCGCGGT	3207453	2327386	73	5999	5992	0
CD71	CD71_R2_bot20 (is bot)	PCR2_F8	PCR2_R3	ACAGGTAT	CGCGCGGT	3645034	2516884	69	5999	5992	0
CD71	CD71_R1_top20 (is top)	PCR2_F9	PCR2_R3	AGGTAAGG	CGCGCGGT	4006779	2914214	73	5999	5985	0
CD71	CD71_R2_top20 (is top)	PCR2_F10	PCR2_R3	AACAATGG	CGCGCGGT	6311874	4489164	71	5999	5994	0
CD71	CD71_R1_input	PCR2_F11	PCR2_R3	ACTGTATC	CGCGCGGT	6543089	4775650	73	5999	5996	0
CD71	CD71_R2_input	PCR2_F12	PCR2_R3	AGGTCGCA	CGCGCGGT	5716029	3898151	68	5999	5993	0
